# Developmental changes of opsin gene expression in ray-finned fishes (Actinopterygii)

**DOI:** 10.1101/2022.04.28.489877

**Authors:** Nik Lupše, Monika Kłodawska, Veronika Truhlářová, Prokop Košátko, Vojtěch Kašpar, Arnold Roger Bitja Nyom, Zuzana Musilova

**Affiliations:** Department of Zoology, Faculty of Science, Charles University, Vinicna 7, 12844 Prague, Czech Republic; University of South Bohemia in České Budějovice, Faculty of Fisheries and Protection of Waters, South Bohemian Research Center of Aquaculture and Biodiversity of Hydrocenoses, Research Institute of Fish Culture and Hydrobiology, Zátiší 728/II, 389 25 Vodňany, Czech Republic; Department of Management of Fisheries and Aquatic Ecosystems, University of Douala, Douala, Cameroon; Department of Biological Sciences, University of Ngaoundéré, Ngaoundéré, Cameroon

**Keywords:** opsin, evolution, Actinopterygii, development, vision, gene expression

## Abstract

Fish often change their habitat and trophic preferences during development. Dramatic functional differences between embryos, larvae, juveniles and adults also concern sensory systems, including vision. Here we focus on the photoreceptors (rod and cone cells) in the retina and their gene expression profiles during the development. Using comparative transcriptomics on 63 species, belonging to 23 actinopterygian orders, we report general developmental patterns of opsin expression, mostly suggesting an increased importance of the rod opsin (*RH1*) gene and the long-wavelength sensitive (*LWS*) cone opsin, and a decreasing importance of the shorter wavelength sensitive cone opsin throughout development. Furthermore, we investigate in detail ontogenetic changes in 14 selected species (from Polypteriformes, Acipenseriformes, Cypriniformes, Aulopiformes and Cichliformes), and we report examples of expanded cone opsin repertoires, cone opsin switches (mostly within *RH2*) and increasing rod:cone ratio as evidenced by the opsin and phototransduction cascade genes. Our findings provide molecular support for developmental stage-specific visual palettes of ray-finned fishes and shifts between, which most likely arose in response to ecological, behavioural and physiological factors.
