## Supplementary material for "Developmental changes of opsin gene expression in ray-finned fishes (Actinopterygii)": Supp table

### Sheet: Sheet1
Supp table: Samples Used in the Study and Results of the Opsin Gene Expression in the Eyes or Retina. Note that in the case of multiple copies belonging to the same opsin class (within a single individual), these copies are listed in several rows.
Species	Family	Order	Stage	Sample (age)	Total raw reads	SWS1 reads	SWS2 reads	RH2 reads	LWS reads	RH1 reads	Opsin expression					Accession No.	Source
											SWS1	SWS2	RH2	LWS	RH1
Naso brevirostris	Acanthuridae	Acanthuriformes	larva	L1	51579960		51360	62275	202	1463874		0.03	0.03b	<0.01	0.86	SRX7192879	SRA
								121548					0.07c
			larva	L2	48866324		54696	50211	239	1550555		0.03	0.03b	<0.01	0.85	SRX7192880	SRA
								162997					0.09c
			larva	L3	51640384		53147	156457	721	1386251		0.03	0.10b	<0.01	0.77	SRX7192883	SRA
								218460					0.09c
			juvenile	J1	25980340		60770	120531	4470	988752		0.05	0.09b	<0.01	0.77	SRX7192887	SRA
								104794					0.08c
			Juvenile	J2	5828820		8445	19856	748	133236		0.04	0.07b	<0.01	0.82	SRX7192888	SRA
								12731					0.06c
			Juvenile	J3	41570344		18684	41142	466	896430		0.02	0.04b	<0.01	0.9	SRX7192889	SRA
								37840					0.04c
			adult	A1	27318170		72354	94914	8520	1454916		0.04	0.06b	<0.01	0.86	SRX7192881	SRA
								56266					0.03c
			adult	A2	45652918		76589	173392	21603	1817211		0.04	0.08b	0.01	0.81	SRX7192882	SRA
								133336					0.06c
			adult	A3	43374184		75996	173683	17268	1555234		0.04	0.09b	0.01	0.8	SRX7192890	SRA
								116779					0.06c
Menidia menidia	Atherinopsidae	Atheriniformes	larva	(18 dph)	42691660	3455	1435	4024	5681	27215	0.08	0.03	0.11	0.14	0.64	SRX1991892	SRA
			adult	N/A	33025660		168	122	188	4184		0.04	0.03	0.04	0.89	SRX1991895	SRA
Oryzias latipes	Adrianichthyidae	Beloniformes	embryo	(Stage 38)	88881108	23096	981	17746	4152	167041	0.1	<0.01a	0.08a	0.02a	0.72	SRX8325516	SRA
							446	12096	3169			<0.01b	0.05b	0.01b
								1492					<0.01c
			embryo	(Stage 40)	89127902	12266	32	6874	3053	66641	0.13	<0.01a	0.07a	0.03a	0.72	SRX8325517	SRA
							65	1060	2136			<0.01b	0.01b	0.02b
								166					<0.01c
			embryo	(Stage 41)	81040574	3074	53	2353	715	52908	0.07	<0.01a	0.05a	0.02a	0.77	SRX8325518	SRA
							140	1313	1715			<0.01b	0.03b	0.03b
								267					<0.01c
			larva	(22 dpf)	66364004	3824	9	3032	335	29113	0.1	<0.01a	0.08a	0.01a	0.73	SRX5108570	SRA
							14	1657	513			<0.01b	0.04b	<0.01b
								187					<0.01c
			adult	N/A	34806436		17568	16997	7240	710048		0.02a	0.02a	<0.01a	0.89	ERX4030538	SRA
							1852	10756	31376			<0.01b	0.01b	0.04b
								4854					<0.01c
Astatotilapia burtoni	Cichlidae	Cichliformes	embryo	Nr 1	27816558	234	80	1094	3962	29787	<0.01	<0.01a	0.03a	0.1	0.77	SRR387473	SRA
							870	1823				0.02b	0.05b
								7					<0.01c
			embryo	Nr 2	28009692	205	136	1102	3706	29689	<0.01	<0.01a	0.03a	0.1	0.8	SRR387475	SRA
							975	1371				0.02b	0.04b
								77					<0.01c
			embryo	Nr 3	28468952	358	54	1032	3992	28972	0.01	<0.01a	0.02a	0.11	0.79	SRX110185	SRA
							1005	1322				0.03b	0.03b
								4					<0.01c
			adult	Nr 1	32564836	50	7722	6112	22987	363658	<0.01	0.02a	0.01a	0.05	0.88	SRX110178	SRA
							369	11961				<0.01b	0.03b
								139					<0.01c
			adult	Nr 2	33113226	52	8003	6348	23842	376917	<0.01	0.02a	0.01a	0.06	0.88	SRX110178	SRA
							383	12365				<0.01b	0.03b
								143					<0.01c
			adult	Nr 3	32388866	12	7930	6501	22798	366281	<0.01	0.02a	0.02a	0.05	0.88	SRX110178	SRA
							333	11842				<0.01b	0.03b
								151					<0.01c
Maylandia zebra	Cichlidae	Cichliformes	embryo	Nr1 (8 dpf)	16178628	590	10	1774	88	11490	0.03	<0.01a	0.11a	<0.01	0.69	SRX109700	SRA
							33	1877				<0.01b	0.11b
								669					0.03c
			embryo	Nr2 (8 dpf)	17701940	550	1	1517	113	10288	0.04	<0.01a	0.10a	<0.01	0.7	SRX109700	SRA
							26	1588				<0.01b	0.11b
								553					0.04c
			embryo	Nr3 (8 dpf)	17165426	588	9	1774	87	11490	0.04	<0.01a	0.11a	<0.01	0.7	SRX109700	SRA
							33	1876				<0.01b	0.11b
								649					0.04c
			adult	Nr 1	15858478	291	216	1063	4	23451	0.01	<0.01	0.04a	<0.01	0.89	SRX110237	SRA
								184					<0.01b
								975					0.04c
			adult	Nr 2	19680612	8702	7671	31029	101	848989	<0.01	<0.01	0.03a	<0.01	0.9	SRX109705	SRA
								8055					<0.01b
								34271					0.04c
			adult	Nr 3	18670950	4194	3935	15874	54	416426	<0.01	<0.01	0.03a	<0.01	0.9	SRX109705	SRA
								3157					<0.01b
								16793					0.04c
Oreochromis niloticus	Cichlidae	Cichliformes	embryo	Nr 1 (8 dpf)	17513910	1116	2	1001	633	23297	0.04	<0.01a	0.04a	0.02	0.81	SRX112576	SRA
							55	436				<0.01b	0.01b
								1772					0.06c
			embryo	Nr 2 (8 dpf)	18376206	970	2	1025	559	21880	0.04	<0.01a	0.04a	0.02	0.81	SRX112576	SRA
							272	465				0.01b	0.02b
								1735					0.06c
			embryo	Nr 3 (8 dpf)	18077676	1142	7	1078	593	23586	0.04	<0.01a	0.04a	0.02	0.81	SRX112576	SRA
							40	600				0.01b	0.02b
								1811					0.06c
			adult	N/A	44741262	2	1115	492	10553	72991	<0.01	0.01a	<0.01a	0.12	0.84	SRX095621	SRA
							76	863				<0.01b	0.01b
								8					<0.01c
Coptodon bemini	Cichlidae	Cichliformes	larva	N/A	9050860	178	62	196	168	3162	0.04	0.01	0.09a	0.04	0.68	TBA	This study
								412					0.04b
								452					0.10c
			adult	40B9	42272716	105	40019	18736	106133	2403439	<0.01	0.01a	0.01a	0.04	0.9	TBA	this study
							2246	108232				<0.01b	0.04b
								6364					<0.01c
			adult	83D1	30703518	41	467	47	1645	78003	<0.01	<0.01a	<0.01a	<0.01	0.96	TBA	this study
							439	455				<0.01b	<0.01b
								163					<0.01c
			adult	s40E2	19538664	195	10168	2843	69480	380057	<0.01	0.02a	<0.01a	0.14	0.78	TBA	this study
							2432	20388				<0.01b	0.04b
								211					<0.01c
			adult	s40E3	22098860	153	17359	8623	96199	787139	<0.01	0.02a	0.01a	0.1	0.82	TBA	this study
							2171	46891				<0.01b	0.05b
								307					<0.01c
			adult	58B3	32105594	3	1139	81	4331	100435	<0.01	0.01a	<0.01a	0.04	0.93	TBA	this study
							439	1793				<0.01b	0.02b
								25					<0.01c
			adult	83I2	23645056	17	3723	739	28092	214487	<0.01	0.01a	<0.01a	0.11	0.83	TBA	this study
							887	10934				<0.01b	0.04b
								277					<0.01c
			adult	s40E1	49065300	97	39281	14024	361213	3608223	<0.01	0.01a	<0.01a	0.09	0.87	TBA	this study
							2119	108484				<0.01b	0.03b
								487					<0.01c
Coptodon imbriferna	Cichlidae	Cichliformes	larva	N/A	8474224	70		41	8	1676	0.04		0.02a	<0.01	0.86	TBA	This study
								28					0.01b
								126					0.06c
			adult	41C8	17440276	3	4389	1591	28499	400445	<0.01	0.01a	<0.01a	0.06	0.9	TBA	this study
							637	6981				<0.01b	0.02b
			adult	58A6	25353208	3	3071	199	9771	141769	<0.01	0.02a	<0.01a	0.06	0.89	TBA	this study
							519	4393				<0.01b	0.03b
								9					<0.01c
			adult	58F7	20331808	3	51	23	91	12217	<0.01	,0.01a	<0.01a	0.01	0.98	TBA	this study
							45	53				<0.01b	<0.01b
			adult	58F9	30369068	15	443	56	2759	146861	<0.01	<0.01a	<0.01a	0.02	0.97	TBA	this study
							291	964				<0.01b	0.01b
								33					<0.01c
			adult	83A1	23460076		55	9	131	5007		0.01a	<0.01a	0.03	0.96	TBA	this study
							7	27				<0.01b	0.01b
								3					<0.01c
			adult	83C8	30718184	9	771	359	6635	136003	<0.01	0.01a	<0.01a	0.05	0.92	TBA	this study
							1107	2167				0.01b	0.01b
								51					<0.01c
			adult	83C9	13044260		285	69	1039	16945		0.02a	<0.01a	0.06	0.91	TBA	this study
							147	209				0.01b	0.01b
								5					<0.01c
			adult	s83E5	30099528		225	53	867	29749		0.01a	<0.01a	0.03	0.95	TBA	this study
							183	395				0.01b	0.01b
								7					<0.01c
			adult	s83E6	27850310	3	1775	1673	6151	99595	<0.01	0.02a	0.01a	0.05	0.86	TBA	this study
							427	5797				<0.01b	0.05b
								41					<0.01c
			adult	58F8	25794030		27	39	91	31173		<0.01a	<0.01a	<0.01	0.99	TBA	this study
							53	37				<0.01b	<0.01b
								5					<0.01c
			adult	58A1	26536910		917	71	2887	241685		<0.01a	<0.01a	0.01	0.98	TBA	this study
							207	1281				<0.01b	0.01b
								9					<0.01c
Coptodon flava	Cichlidae	Cichliformes	larva	N/A	9036932	46	38	56	93	820	0.0357447	0.026383	0.05a	0.08	0.71	TBA	This study
								11					0.01b
								89					0.08c
			adult	40D4	34097468	309	399	327	9797	58037	<0.01	0.01a	<0.01a	0.12	0.73	TBA	this study
							2993	5343				0.04b	0.07b
								2003					0.03c
			adult	41B8	26902444	477	3347	781	37817	623097	<0.01	<0.01a	<0.01a	0.05	0.88	TBA	this study
							14571	20941				0.02b	0.03b
								9765					0.01c
			adult	58D1	29059060	187	137	87	4141	37669	<0.01	<0.01a	<0.01a	0.09	0.87	TBA	this study
							1339	1547				0.03b	0.03b
								1015					0.02c
			adult	58D2	19829308		25	21	1451	8523		<0.01a	<0.01a	0.14	0.81	TBA	this study
							285	129				0.03b	0.01b
								135					<0.01c
			adult	58D3	23785096	9	243	199	9661	67823	<0.01	<0.01a	<0.01a	0.12	0.83	TBA	this study
							1811	1499				0.02b	0.02b
								183					<0.01c
			adult	83A6	17821362	3	7	211	227	5983	<0.01	<0.01a	0.03b	0.03	0.91	TBA	this study
							109	27				0.02b	<0.01c
			adult	83B6	40098202	1009	1319	717	16589	476699	<0.01	<0.01a	<0.01a	0.03	0.9	TBA	this study
							16677	13637				0.03b	0.03b
								1987					<0.01c
			adult	83D5	30716282	5	87	37	281	8201	<0.01	0.01a	<0.01a	0.03	0.9	TBA	this study
							311	131				0.03b	0.01b
								11					<0.01c
			adult	41B7	40038138	109	1651	225	13051	514777	<0.01	0.01a	<0.01a	0.02	0.95	TBA	this study
							4237	4151				0.01b	0.01b
								1209					<0.01c
Coptodon snyderae	Cichlidae	Cichliformes	larva	N/A	9518572	7		8	5	112	0.05		0.06a	0.0261438	0.77	TBA	This study
								2					0.01b
								11					0.08c
			adult	s41E6	31859198	19	12619	17853	51415	560269	<0.01	0.02a	0.03a	0.08	0.86	TBA	this study
							1519	10405				<0.01b	0.02b
								5					<0.01c
			adult	44H2	25279980	3	2799	1328	17405	122571	<0.01	0.02a	0.01a	0.12	0.82	TBA	this study
							1777	3786				0.01b	0.03b
								27					<0.01c
			adult	51B5	42124878	11	189	219	1543	18387	<0.01	0.01a	0.01a	0.07	0.88	TBA	this study
							97	373				<0.01b	0.02b
								25					<0.01c
			adult	51B6	40448330	27	993	307	3255	65053	<0.01	0.01a	<0.01a	0.05	0.91	TBA	this study
							1135	943				0.02b	0.01b
								21					<0.01c
			adult	63D9	22911602	49	10184	27459	67955	293075	<0.01	0.02a	0.07a	0.16	0.71	TBA	this study
							901	12702				<0.01b	0.03b
								105					<0.01c
			adult	s63E1	24214042	11	9143	13192	66789	428197	<0.01	0.02a	0.02a	0.13	0.81	TBA	this study
							1661	10867				<0.01b	0.02b
								27					<0.01c
			adult	51B7	30233192	37	7777	2660	17399	290719	<0.01	0.02a	0.01a	0.05	0.88	TBA	this study
							1399	11196				<0.01b	0.03b
								201					<0.01c
			adult	58I7	31518334	23	1331	35525	170903	544471	<0.01	<0.01a	0.04a	0.22	0.69	TBA	this study
							337	38221				<0.01b	0.05b
								69					<0.01c
			adult	s63E5	33429828		2667	129	377	130271		0.02a	<0.01a	<0.01	0.97	TBA	this study
							227	57				<0.01b	<0.01b
								15					<0.01c
Coptodon thysi	Cichlidae	Cichliformes	larva	N/A	9558634	41	12	127	74	2562	0.012504	<0.01	0.04a	0.0234049	0.85	TBA	This study
								47					0.02b
								136					0.05c
			adult	s41E3	24543712	7	155	79	3775	58565	<0.01	<0.01a	<0.01a	0.06	0.92	TBA	this study
							433	331				0.01b	0.01b
								3					<0.01c
			adult	63D6	22235024	7	59	57	219	1975	<0.01	0.02a	0.02a	0.09	0.79	TBA	this study
							15	157				0.01b	0.06b
								13					0.01c
			adult	63D7	31551502	5	203	55	295	16735	<0.01	0.01a	<0.01a	0.02	0.95	TBA	this study
							153	199				0.01b	0.01b
			adult	63D8	30219656		19	17	139	1567		0.01a	0.01a	0.08	0.88	TBA	this study
							7	41				<0.01b	0.02b
			adult	s41E4	30222454	161	9461	2109	31717	292229	<0.01	0.03a	0.01a	0.09	0.82	TBA	this study
							1775	19235				<0.01b	0.05b
								95					<0.01c
			adult	63D5	35529600	7	809	285	3959	62999	<0.01	0.01a	<0.01a	0.06	0.9	TBA	this study
							311	1253				<0.01b	0.02b
								29					<0.01c
			adult	63D5	37650628	5	1893	23760	17712	323157	<0.01	0.01a	0.06a	0.05	0.86	TBA	this study
							415	9013				<0.01b	0.02b
								15					<0.01c
Sarotherodon linnellii	Cichlidae	Cichliformes	larva	Nr 1	17866567	1786	11	427	2608	108432	0.02	<0.01a	<0.01a	0.02	0.914406	TBA	This study
							134	1267				<0.01b	0.01b
								3528					0.03c
			larva	Nr 2	13322287	14921	86	6320	18123	436702	0.03	<0.01a	0.01a	0.04	0.86	TBA	This study
							220	10281				<0.01b	0.02b
								22491					0.04c
			adult	N/A	34365112		4932	606	38274	968719		<0.01a	<0.01a	0.04	0.95	SRX6603985	SRA
							294	7969				<0.01b	<0.01b
								52					<0.01c
Sarotherodon lohbergeri	Cichlidae	Cichliformes	larva	N/A	13537787	23509	31	11866	27341	463608	0.04	<0.01a	0.02a	0.05	0.79	TBA	This study
							329	2162				<0.01b	<0.01b
								58961					0.10c
			adult	N/A	44370698		4348	1039	94579	795896		<0.01a	<0.01a	0.1	0.86	SRX660398	SRA
							366	9431				<0.01b	0.01b
Stomatepia pindu	Cichlidae	Cichliformes	larva	N/A	13181584	149	10221	21646	136645	414238	<0.01	0.01a	0.03a	0.2	0.59	TBA	This study
							20474	95158				0.03b	0.14b
								372					<0.01c
			adult	N/A	36003200		2531	2093	18182	298267		<0.01a	<0.01a	0.05	0.92	SRX6603981	SRA
							559	4347				<0.01b	<0.01b
Anableps anableps	Anablepidae	Cyprinodontiformes	larva	Nr 1	108265208	3359	221	2244	3765	11150	0.14	0.01a	0.09a	0-16	0.48	SRX2522528	SRA
							2702	274				0.11b	0.01b
			larva	Nr 2	101678324	6272	67	3993	10394	20492	0.13	<0.01a	0.09a	0.22	0.44	SRX2522528	SRA
							5194	517				0.11b	0.01b
Pachypanchax sakaramyi	Aplocheilidae	Cyprinodontiformes	adult	Nr 1	23611442	4444	4808	2675	20591	110750	0.03	0.03b	0.02a	0.14	0.73	SRX3153314	SRA
								8454					0.05b
			adult	Nr 2	23611442	6428	4878	3079	19898	110705	0.04	0.03b	0.02a	0.13	0.72	SRX5298230	SRA
								8623					0.06b
Cyprinodon desquamator	Cyprinodontidae	Cyprinodontiformes	embryo	Nr 1 (8 dpf)	91006490	10	19			56	0.12	0.23			0.65	SRX2833488	SRA
			embryo	Nr 2 (8 dpf)	110498412	1	4			7	0.08	0.36			0.58	SRX2833489	SRA
			embryo	Nr 3 (8 dpf)	89010414	1				7	0.13				0.83	SRX2833491	SRA
Cyprinodon variegatus	Cyprinodontidae	Cyprinodontiformes	embryo	Nr 1 (90-100 hpf)	66284720	1			6	2	0.11			0.69	0.22	SRX1478891	SRA
			embryo	Nr 3 (90-100 hpf)	82554272	1			6	3	0.1			0.6	0.3	SRX1478895	SRA
			larva	Nr 1 (15 dph)	73422478	3	16	1	1	18	0.08	0.4	0.03	0.03	0.46	SRX1478923	SRA
			larva	Nr 2 (15 dph)	88035424	3	22	6	1	27	0.06	0.35	0.11	0.02	0.46	SRX1478897	SRA
			larva	Nr 3 (15 dph)	107171004	7	44	1	1	13	0.11	0.67	0.01	0.01	0.2	SRX1478901	SRA
Fundulus heteroclitus	Fundulidae	Cyprinodontiformes	embryo	Nr 1 (7 dpf)	53609178	46	150	60	13	655	0.05	0.14	0.11	0.06	0.64	SRX4320072	SRA
			embryo	Nr 2 (7 dpf)	49765362	46	45	58	77	856	0.04	0.04	0.05	0.07	0.8	SRX4320073	SRA
			embryo	Nr 3 (7 dpf)	40709964	178	138	105	173	552	0.15	0.13	0.09	0.15	0.48	SRX4320074	SRA
Nothobranchius furzeri	Nothobranchiidae	Cyprinodontiformes	embryo	Nr 1 (10 dpf)	61449608	130	4	56	294	821	0.1	<0.01	0.04	0.22	0.63	ERX958454	SRA
			embryo	Nr 2 (10 dpf)	51579046	33		33	173	682	0.03		0.03	0.19	0.75	ERX958455	SRA
			embryo	Nr 3 (10 dpf)	61517542	45		12	105	224	0.12		0.03	0.27	0.58	ERX958456	SRA
Poecilia mexicana	Poeciliidae	Cyprinodontiformes	adult	Nr 1	9983594	61	149	16	173	6698	<0.01	0.02	<0.01a	0.02	0.89	SRX4501816	SRA
								499					0.07b
			adult	Nr 2	11257128	202	91	28	123	3787	0.05	0.02	<0.01a	0.03	0.86	SRX4501809	SRA
								151					0.03b
			adult	Nr 3	10983212	521	627	314	239	16963	0.02	0.03	0.01a	0.01	0.88	SRX4501810	SRA
								1204					0.05b
Poecilia reticulata	Poeciliidae	Cyprinodontiformes	embryo	Nr 1 (3-4 weeks)	60037670	6014	5638	3601	516	72159	0.05	0.05	0.03a	<0.01a	0.73	SRX388850	SRA
								6153	92				0.05b	<0.01b
									46					<0.01c
									65					<0.01d
			embryo	Nr 2 (3-4 weeks)	76175908	8072	10404	8276	1045	129982	0.05	0.06	0.05a	<0.01a	0.76	SRX388849	SRA
								11270	1093				0.07b	<0.01b
									40					<0.01c
									199					<0.01d
			adult	N/A	83839190	16534	23	12166	21010	337752	0.04	<0.01a	0.03a	0.05a	0.74	SRX388851	SRA
							25291	23699	19146			0.05b	0.05b	0.04b
									44					<0.01c
									17					<0.01d
Austrofundulus limnaeus	Rivulidae	Cyprinodontiformes	embryo	Nr 1 (Hatching stage)	95972354	1703	2956	3208	5570	27216	0.04	0.07	0.08	0.14	0.67	SRX5659372	SRA
			embryo	Nr 2 (Hatching stage)	153731958	8291	4145	3582	28469	41346	0.1	0.05	0.04	0.33	0.48	SRX5659371	SRA
			embryo	Nr 3, (Hatching stage)	117973694	245	488	132	2989	5672	0.03	0.05	0.01	0.32	0.59	SRX5659362	SRA
Kryptolebias hermaphroditus	Rivulidae	Cyprinodontiformes	embryo	Nr 1	13239462	81	178	54	624	988	0.04	0.09	0.03	0.33	0.51	SRX3179754	SRA
			embryo	Nr 2	12623930	38	43	23	167	188	0.08	0.09	0.05	0.36	0.41	SRX3179755	SRA
			larva	N/A	40863496	121	159	1312	1025	2463	0.02	0.03	0.25a	0.2	0.48	SRX5904323	SRA
								108					0.02b
Kryptolebias marmoratus	Rivulidae	Cyprinodontiformes	embryo	N/A	9126496	68	104	11	241	447	0.08	0.12	0.01	0.28	0.51	SRX3179757	SRA
Esox lucius	Esocidae	Esociformes	embryo	N/A	98644258			1513	389	9				0.98	0.02	SRX667255	SRA
			adult	Nr 682	29438714	303		1513	819	183028	<0.01		<0.01a	<0.01a	0.53	SRX5060682	SRA
								3270	3516				<0.01b	0.01b
								479	72687				<0.01c	0.21c
								8026	75640				<0.01d	0.21d
			adult	Nr 683	61207148	435		652	2214	447200	<0.01		<0.01a	<0.01a	0.71	SRX5060683	SRA
								5652	10756				<0.01b	0.02b
								1788	84829				<0.01c	0.13a
								7020	71330				0.01d	0.11b
Gadus morhua	Gadidae	Gadiformes	embryo	N/A	70548406		1041	107272		5		<0.01	0.85a		<0.01	SRX1044015	SRA
								18344					0.14b
			adult	N/A	16447808		2421	46075		306787		<0.01	0.13a		0.86	SRX5060684	SRA
								418					<0.01b
Mugil cephalus	Mugilidae	Mugiliformes	larva	Nr 1 (28 dpf)	11345810		227	1129	2558	3161		0.02a	0.13a	0.27	0.37	ERX3536134	SRA
							737	1170				0.07b	0.14b
							641					0.06c
			larva	Nr 2 (28 dpf)	10961700		386	1006	2309	2756		0.04a	0.11a	0.24	0.29	ERX3536135	SRA
							816	1306				0.09b	0.14b
							902					0.09c
			larva	Nr 3 (28 dpf)	11293608		425	1009	2355	2900		0.04a	0.10a	0.24	0.3	ERX3536136	SRA
							855	1293				0.09b	0.13b
							973					0.10c
Gasterosteus aculeatus	Gasterosteidae	Perciformes	embryo	Nr 1 (10 dpf)	18145164	3349	1190	3564	5338	11154	0.13	0.07	0.14	0.21	0.44	ERX3307862	SRA
			embryo	Nr 2 (10 dpf)	21181620	4017	1610	5012	4253	8581	0.17	0.07	0.21	0.18	0.37	ERX3307861	SRA
			embryo	Nr 3 (10 dpf)	21415822	4658	1991	6258	4819	10643	0.16	0.07	0.22	0.18	0.37	ERX3307860	SRA
			adult	Nr1	27060884	9402	17036	90158	85244	707596	0.01	0.02	0.1	0.09	0.77	SRX146603	SRA
			adult	Nr2	27489704	6733	15196	51925	46951	395181	0.01	0.03	0.09	0.09	0.77	SRX146603	SRA
Perca fluviatilis	Percidae	Perciformes	embryo	N/A	72593576		37	115	1340	3989		<0.01	0.02a	0.18a	0.53	SRX667290	SRA
								1347	625				0.18b	0.08b
			adult	Nr 1	30595942		144	1056	837	18406		<0.01	0.04	0.03a	0.72	SRX5060693	SRA
									4198					0.16b
									645					0.02c
			adult	Nr 2	33106668		663	17370	8068	594579		<0.01	0.03	0.01a	0.87	SRX5060691	SRA
									54635					0.08b
									4366					<0.01c
			adult	Nr 3	36171406		576	2792	4801	238560		<0.01	0.01	0.02a	0.86	SRX5060690	SRA
									29640					0.11b
									1232					<0.01c
Larimichthys crocea	Sciaenidae	Perciformes	embryo	(Pharyngula stage)	51252992		2	5		53		0.03	0.08		0.89	SRX2436500	SRA
Paralichthys olivaceus	Paralichthyidae	Pleuronectiformes	embryo	Nr 1 (Hatching stage)	42597920			2	15	3			0.1	0.75	0.15	SRX2730330	SRA
			embryo	Nr 2 (Hatching stage)	36684332	2		2	2	7	0.15		0.15	0.15	0.55	SRX2730251	SRA
			embryo	Nr 3 (Hatching stage)	40347332		2	2	8	6		0.11	0.11	0.44	0.34	SRX2730237	SRA
			larva	(42 dph)	24370196		228	1426	327	7475		0.02a	0.14	0.03	0.76	SRX3277237	SRA
							206					0.02b
							211					0.02c
Coregonus lavaretus	Salmonidae	Salmoniformes	embryo	(eyed stage)	65656628	16			53		0.23			0.77		SRX667278	SRA
			juvenile	Nr 1	49800028	51	897	1085	762	12732	<0.01	0.04	0.05a	0.04a	0.62	SRX3421627	SRA
								891	3472				0.04c	0.17b
									365					0.02c
			juvenile	Nr 2	55540488	109	1459	2337	1368	18287	<0.01	0.05	0.08a	0.05a	0.66	SRX3421626	SRA
								1237	2271				0.04b	0.08b
									791					0.03c
			juvenile	Nr 3	31008678	98	1679	2826	1493	13521	<0.01	0.06	0.11a	0.06a	0.53	SRX3421625	SRA
								1277	4521				0.05b	0.18b
									266					0.01c
Hucho hucho	Salmonidae	Salmoniformes	adult	N/A	51160224	1055	6994	12926	16227	371872	<0.01	0.02	0.03b	0.04a	0.91	SRX4504665	SRA
								81	48				<0.01c	<0.01b
								980					<0.01d
Oncorhynchus gorbuscha	Salmonidae	Salmoniformes	juvenile	N/A	215036208	42	10427	4945	10326	195969	<0.01	0.04	0.02a	0.04a	0.79	SRX6595830	SRA
								9006	371				0.04b	<0.01b
								2133	9251				<0.01c	0.04c
								3111					0.01d
Oncorhynchus keta	Salmonidae	Salmoniformes	juvenile	N/A	88442646	46	29797	5340	13861	206463	<0.01	0.09	0.02a	0.04a	0.63	SRX6595894	SRA
								10652	179				0.03b	<0.01b
								4318	42266				0.01c	0.13c
								13861					0.04d
Oncorhynchus mykiss	Salmonidae	Salmoniformes	embryo	Nr 1 (Hatching stage)	43050220	129	4	120	474	1011	0.07	<0.01	0.06a	0.25	0.53	SRX791304	SRA
								67					0.03b
								54					0.03c
			embryo	Nr 2 (Hatching stage)	66579374	106	18	156	454	1437	0.05	<0.01	0.07a	0.21	0.64	SRX791303	SRA
								18					<0.01b
								56					0.02c
			embryo	Nr 3 (Hatching stage)	44383100	364	5	205	726	2543	0.09	<0.01	0.05a	0.18	0.64	SRX791301	SRA
								25					<0.01b
								74					0.02c
			juvenile	Nr 1	114325974	75	23210	287	13492	487491	<0.01	0.04	<0.01a	0.02a	0.91	SRX2944608	SRA
								6788	442				<0.01b	<0.01b
								3351					<0.01c
								790					<0.01d
			juvenile	Nr 2	168656748	1220	146671	5645	195892	2305185	<0.01	0.05	<0.01a	0.07a	0.82	SRX2944607	SRA
								85677	17256				0.03b	<0.01b
								36924					0.01c
								5076					<0.01d
			juvenile	Nr 3	89577272	652	41908	2512	53877	662286	<0.01	0.05	<0.01a	0.07a	0.83	SRX2944606	SRA
								21598	3172				0.03b	<0.01b
								10880					0.01c
								2328					<0.01d
Salmo trutta	Salmonidae	Salmoniformes	embryo	N/A	66118684	6		10	6	6	0.21		0.37	0.21	0.21	SRX666411	SRA
			adult	N/A	93920774	2	17	16	6	1245	<0.01	0.01	0.01	<0.01a	0.96	SRX3642974	SRA
									14					0.01b
Salvelinus alpinus	Salmonidae	Salmoniformes	juvenile	N/A	86499084	10	293	10	669	8634	<0.01a	0.03	<0.01a	0.07a	0.85	SRX2635059	SRA
								391	6				0.04b	<0.01b
								82	21				<0.01c	<0.01c
									22					<0.01d
Thunnus thynnus	Scombridae	Scombriformes	larva	(14 dph)	59821148	558	747	4722	993	217	0.05	0.07	0.43a	0.09	0.02	SRX669996	SRA
								2698					0.24b
								1042					0.10c
Thunnus albacares	Scombridae	Scombriformes	adult	N/A	27463866		35	1371		405303		<0.01	0.03a		0.9	SRX5060687	SRA
								3747					0.07b
Acanthopagrus butcheri	Sparidae	Spariformes	juvenile	Nr 1 (6 months)	23011302		58	156	129	703		0.05a	0.14a	0.11	0.61	SRX4915206	SRA
							57	20				0.05b	0.02b
							13	5				0.01c	<0.01c
			juvenile	Nr 2 (8 months)	108529982		1284	682	3413	17106		0.05a	0.3a	0.14	0.69	SRX4915204	SRA
							1570	341				0.06b	0.01b
							363	137				0.01c	<0.01c
Sparus auratus	Sparidae	Spariformes	adult	N/A	26439602		509	5321	44595	602983		<0.01a	<0.01	0.07	0.9	SRX5060722	SRA
							3469					<0.01b
							7050					0.01c
Syngnathus scovelli	Syngnathidae	Syngnathiformes	embryo	Nr 1 (late stage)	71073808		7011	16292	12532	13875		0.13a	0.31	0.24	0.26	SRX2391238	SRA
							3208					0.06b
			embryo	Nr 2 (late stage)	279953594		14449	34388	24802	35323		0.13a	0.31	0.23	0.32	SRX2391239	SRA
							608					<0.01b
Anguilla japonica	Anguillidae	Anguilliformes	embryo	(fertilised egg)	123435306			9		2			0.82		0.18f	SRX969040	SRA
			juvenile	(pre-leptocephalus)	122582580			9141		27			0.45a		<0.01f	SRX969046	SRA
								11157					0.53b
			juvenile	(Leptocephalus)	131721870			3357		277			0.42a		0.03f	SRX969050	SRA
								4451		5			0.55b		<0.01d
			juvenile	(glass-eel)	194566628			99		1143			<0.01		0.99f	SRX969051	SRA
			adult	Nr 1	97965916		6246	61519		2496995		<0.01	0.02		0.71f	DRX184722	SRA
										973909					0.27d
			adult	Nr 2	108139882		701	12557		379570		<0.01	0.02		0.54f	DRX184723	SRA
										309341					0.44d
Acipenser baerri	Acipenseridae	Acipenseriformes	embryo	(Hatching stage)	88487368	3		2	14	4	0.13		0.09	0.61	0.17	SRX1024428	SRA
			larva	(11 dph)	85889646		13	53	905	3466		<0.01	0.01	0.2	0.79	SRX864732	SRA
Acipenser ruthenus	Acipenseridae	Acipenseriformes	juvenile	128A1	58366020	62	158	16	254	7782	<0.01	<0.01	<0.01a	0.01	0.55a	TBA	This study
								84		5830			<0.01b		0.41b
			juvenile	128A3	46220256	78	1634	260	2834	47509	<0.01	0.02	<0.01a	0.03	0.58a	TBA	This study
								402		29681			<0.01b		0.37b
			juvenile	128A5	43211960	108	170	46	320	7272	<0.01	<0.01	<0.01a	0.02	0.55a	TBA	This study
								34		5368			<0.01b		0.41b
			subadult	110G6	42814426	736	8702	3810	65024	571982	<0.01	0.01	<0.01a	0.07	0.64a	TBA	This study
								6570		248896			<0.01b		0.28b
			subadult	110G7	42249322	2290	4656	4278	49521	366076	<0.01	<0.01	<0.01a	0.06	0.63a	TBA	This study
								5310		161837			<0.01b		0.27b
			subadult	110G8	30811298	706	6300	3702	45420	308195	<0.01	<0.01	<0.01a	0.09	0.61a	TBA	This study
								4318		136243			<0.01b		0.27b
Acipenser oxyrinchus	Acipenseridae	Acipenseriformes	juvenile	N/A	37792264			45		501			0.08		0.92	SRX4674089	SRA
Lepisosteus oculatus	Lepisosteidae	Lepisosteiformes	embryo	(5-6 dpf)	50857540			2		13				0.15	0.85	SRX661023	SRA
Lepisosteus platyrhincus	Lepisosteidae	Lepisosteiformes	adult	N/A	46926178	87		9987	35834	1725534	<0.01a	<0.01	<0.01	0.02	0.97	SRX1134593	SRA
						161					<0.01b
Polypterus senegalus	Polypteridae	Polypteriformes	larva	N/A	22326830	52	8	98	918	1237	0.02	<0.01	0.04	0.4	0.53	TBA	This study
			adult	N/A	41011981	1261	2006	10278	61448	330816	<0.01	<0.01	0.03	0.15	0.82	TBA	This study
Abramis brama	Cyprinidae	Cypriniformes	larva	PL229	10824980	8	602	61	176	574	0.01	0.39	0.04a	0.12	0.38a	TBA	This study
								61					0.04b
								38					0.02e
			larva	PL208	25769072	1183	13979	1535	3834	34683	0.02	0.24	0.03a	0.07	0.57a	TBA	This study
								3355		11			0.06b		<0.01b
								44					<0.01e
			larva	PL308	24007318	3731	24868	2989	14137	77932	0.03	0.19	0.02a	0.11	0.60a	TBA	This study
								5916		16			0.05b		<0.01b
								121					<0.01e
			adult	F9	22118064	50	2220	1520	8626	3768	<0.01	0.01	0.01c	0.03	0.93a	TBA	This study
								873		255798			<0.01d		<0.01b
								99					<0.01e
								1600					0.01f
			adult	eye19	25400156	102	21417	14535	26268	901324	<0.01	0.02	0.01c	0.03	0.92a	TBA	This study
								2579		4762			<0.01d		<0.01b
								154					<0.01e
								5654					0.01f
			adult	87A3	34612900	162	10487	6464	33352	2697388	<0.01	<0.01	<0.01c	0.01	0.98a	TBA	This study
								2105		3119			<0.01d		<0.01b
								602					<0.01e
								4973					<0.01f
			adult	eye32	20612318	6	591	278	1293	106800	<0.01	0.01	<0.01c	0.01	0.97a	TBA	This study
								195		240			<0.01d		<0.01b
								79					<0.01e
								297					<0.01f
Cyprinus carpio	Cyprinidae	Cypriniformes	embryo	(60 hpf)	41580322	2321	477	698	1737	12299	0.12	0.03a	0.04a	0.09	0.64a	SRX334966	SRA
							983	373				0.05b	0.02b
								234					0.01b
			larva	Nr 1 (1 dph)	27492778	1335	651	406	901	6728	0.12	0.06a	0.04a	0.09	0.63a	SRX334967	SRA
							426	140				0.04b	0.01b
								104					0.01b
			larva	Nr 1 (6 dph)	36546630	24	68	12	49	1544	0.01	0.04a	<0.01a	0.03	0.84	SRX334968	SRA
							112	25				0.06b	0.01b
								12					<0.01b
			adult	Nr 1	62894948	737	8265	6447	39464	4562	<0.01	0.02a	0.01a	0.08	<0.01b	SRX5060718	SRA
							1796	6980		277213		<0.01b	0.01b		0.56c
										149225					0.30c
			adult	Nr 2	34319764	91	2618	3591	11835	3353	<0.01	0.01a	0.01a	0.04	<0.01b	SRX5060717	SRA
							508	2344		143089		<0.01b	0.01b		0.53c
										101422					0.38c
Danio rerio	Cyprinidae	Cypriniformes	embryo	(72 hpf)	128487072	4792	1585	3279	201	7840	0.17	0.05	0.11a	<0.01a	0.28a	SRX3353222	SRA
								128	10494	56			<0.01b	0.37b	<0.01b
								4					<0.01c
			adult	Nr 1 (7months)	125317792	80748	95319	12090	23051	295043	0.13	0.15	0.02a	0.04a	0.47a	SRX6924585	SRA
								12809	39662	8006			0.02b	0.07b	<0.01b
								44027					0.07c
								23663					0.04d
			adult	Nr 2 (7 months)	127725306	70967	92098	19792	25778	247152	0.13	0.16	0.02a	0.04a	0.43a	SRX6924586	SRA
								45068	34515	7535			0.08b	0.06b	<0.01b
								16478					0.03c
								15067					0.03d
			adult	Nr 3 (7 months)	131260022	74520	86447	15700	23755	260790	0.14	0.16	0.02a	0.04a	0.48a	SRX6924587	SRA
								31184	22096	8209			0.06b	0.04b	<0.01b
								14676					0.03c
								12824					0.02d
Danionella translucida	Cyprinidae	Cyprinoformes	embryo	(3 dpf)	261536380	715	493	5508	7323	13530	0.03	0.02	0.2	0.26	0.49	SRX5507345	SRA
			adult	N/A	257091128	4119	3798	27024	19930	104505	0.03	0.02	0.16	0.13	0.66	SRX5507346	SRA
Hypophthalmichthys nobilis	Cyprinidae	Cypriniformes	embryo	(hatching stage)	43283178	3	3	18	6	35	0.05	0.05	0.12	0.09	0.54	SRX4005579	SRA
			larva	Nr 1 (24 hph)	43788112		2	5	12	37		0.04	0.1	0.24	0.61	SRX4005583	SRA
Vimba vimba	Cyprinidae	Cypriniformes	larva	PL68	23781428	59721	46872	61	31392	249945	0.15	0.12	<0.01a	0.08	0.64a	TBA	This study
								1432		906			<0.01c		<0.01b
			larva	PL293	32266088	93225	64908	15	34033	279586	0.2	0.14	<0.01a	0.07	0.59a	TBA	This study
										1086					<0.01b
			larva	PL72	13191012	44340	19555	130	18842	128350	0.21	0.09	<0.01a	0.09	0.60a	TBA	This study
								784		435			<0.01c		<0.01b
			adult	F7	26104198	84	2045	81	1600	381560	0.01	<0.01	<0.01a	<0.01	0.98a	TBA	This study
								2858		875			0.01b		<0.01b
			adult	Pik25	32298268	47	348	64	884	85441	<0.01	<0.01	<0.01a	0.01	0.98a	TBA	This study
								493		207			0.01b		<0.01b
Pangasianodon hypophthalmus	Pangasiidae	Siluriformes	embryo	N/A	66426868				2644	312				0.89	0.11	SRX667245	SRA
